# Epigenomic profiling of neuroblastoma cell lines

**DOI:** 10.1101/829754

**Authors:** Kristen Upton, Apexa Modi, Khushbu Patel, Karina L. Conkrite, Robyn T. Sussman, Gregory P. Way, Rebecca N. Adams, Gregory I. Sacks, Paolo Fortina, Sharon J. Diskin, John M. Maris, Jo Lynne Rokita

## Abstract

Understanding the aberrant transcriptional landscape of neuroblastoma is necessary to provide insight to the underlying influences of the initiation, progression and persistence of this developmental cancer. Here, we present chromatin immunoprecipitation sequencing (ChIP-Seq) data for the oncogenic transcription factors, MYCN and MYC, as well as regulatory histone marks H3K4me1, H3K4me3, H3K27Ac, and H3K27me3 in ten commonly used human neuroblastoma-derived cell line models. In addition, for all of the profiled cell lines we provide ATAC-Seq as a measure of open chromatin. We validate specificity of global MYCN occupancy in MYCN amplified cell lines and functional redundancy of MYC occupancy in MYCN non-amplified cell lines. Finally, we show with H3K27Ac ChIP-Seq that these cell lines retain expression of key neuroblastoma super-enhancers (SE). We anticipate this dataset, coupled with available transcriptomic profiling on the same cell lines, will enable the discovery of novel gene regulatory mechanisms in neuroblastoma.
