## Supplementary material for "Epigenomic profiling of neuroblastoma cell lines": MetadataTable1

### Sheet: Sheet1
METADATA TABLE 1: Neuroblastoma cell line information. Listed are the cell lines used in this study, their MYCN amplification status, and culturing media information.
	Cell Line	Organism	Cancer Histology	Matched PDX	MYCN Status	Growth Media	Detachment Method
	COG-N-415	Homo sapiens	Neuroblastoma	COG-N-415x	Amplified	IMDM, 20% FBS, 2mM L-glutamine, 1:1000 ITS Premix Supplement	0.02% Versene
	COG-N-440	Homo sapiens	Neuroblastoma	COG-N-440x	Amplified	IMDM, 20% FBS, 2mM L-glutamine, 1:1000 ITS Premix Supplement	0.02% Versene
	COG-N-453	Homo sapiens	Neuroblastoma	COG-N-453x	Amplified	IMDM, 20% FBS, 2mM L-glutamine, 1:1000 ITS Premix Supplement	0.02% Versene
	KELLY	Homo sapiens	Neuroblastoma	N/A	Amplified	RPMI 1640, 10% FBS, 1% Penicillin/Streptomycin, 2mM L-Glutamine	0.02% Versene
	LA-N-5	Homo sapiens	Neuroblastoma	N/A	Amplified	RPMI 1640, 10% FBS, 1% Penicillin/Streptomycin, 2mM L-Glutamine	0.02% Versene
	NB-1	Homo sapiens	Neuroblastoma	N/A	Amplified	RPMI 1640, 10% FBS, 1% Penicillin/Streptomycin, 2mM L-Glutamine	0.02% Versene
	NB-1643	Homo sapiens	Neuroblastoma	NB-1643	Amplified	IMDM, 20% FBS, 1% Penicillin/Streptomycin, 2mM L-glutamine	0.02% Versene
	NB-69	Homo sapiens	Neuroblastoma	N/A	Single Copy	RPMI 1640, 10% FBS, 1% Penicillin/Streptomycin, 2mM L-Glutamine	0.02% Versene
	NBL-S	Homo sapiens	Neuroblastoma	N/A	Single Copy	RPMI 1640, 10% FBS, 1% Penicillin/Streptomycin, 2mM L-Glutamine	0.02% Versene
	NGP	Homo sapiens	Neuroblastoma	N/A	Amplified	RPMI 1640, 10% FBS, 1% Penicillin/Streptomycin, 2mM L-Glutamine	0.02% Versene
	SK-N-AS	Homo sapiens	Neuroblastoma	N/A	Single Copy	RPMI 1640, 10% FBS, 1% Penicillin/Streptomycin, 2mM L-Glutamine	0.05% Trypsin/EDTA
	SK-N-BE(2)-C	Homo sapiens	Neuroblastoma	N/A	Amplified	RPMI 1640, 10% FBS, 1% Penicillin/Streptomycin, 2mM L-Glutamine	0.02% Versene
	SK-N-FI	Homo sapiens	Neuroblastoma	N/A	Single Copy	RPMI 1640, 10% FBS, 1% Penicillin/Streptomycin, 2mM L-Glutamine	0.02% Versene
	SK-N-SH	Homo sapiens	Neuroblastoma	N/A	Single Copy	RPMI 1640, 10% FBS, 1% Penicillin/Streptomycin, 2mM L-Glutamine	0.05% Trypsin/EDTA
