## Supplementary material for "Epigenomic profiling of neuroblastoma cell lines": OnlineTable1

### Sheet: Sheet1
TABLE 1: Identification of which ChIP-Seq and ATAC-Seq data was collected for each neuroblastoma cell line, along with MYCN amplification status.
			Histone ChIP-Seq				TF ChIP-Seq		Other
	Cell Line	MYCN Status	H3K27Ac	H3K27me3	H3K4me1	H3K4me3	MYCN	MYC	ATAC
	COG-N-415	amp	✓	✓	✓	✓	✓		✓
	COG-N-440	amp							✓
	COG-N-453	non-amp							✓
	KELLY	amp	✓	✓	✓	✓	✓	✓	✓
	LA-N-5	amp	✓	✓	✓	✓	✓		✓
	NB-1	amp							✓
	NB-1643	amp	✓	✓	✓	✓	✓		✓
	NB-69	non-amp	✓	✓	✓	✓	✓	✓	✓
	NB-LS	non-amp	✓	✓	✓	✓			✓
	NGP	amp	✓	✓	✓	✓	✓		✓
	SK-N-AS	non-amp	✓	✓	✓	✓		✓	✓
	SK-N-BE(2)-C	amp	✓	✓	✓	✓	✓		✓
	SK-N-FI	non-amp	✓	✓	✓	✓			✓
	SK-N-SH	non-amp	*	*	*	*		✓	✓
	* External data available from ENCODE
