## Supplementary material for "Epigenomic profiling of neuroblastoma cell lines": OnlineTable2

### Sheet: Sheet1
ONLINE TABLE 2: Materials and reagents. Information regarding the resources used for obtaining the ChIP-Seq and ATAC-Seq data. This includes manufacture, item number or identification code, and the volume or concentration used.
	Protocol Section		Reagents	Manufacture	Identifier	Volume/Concentration
	Cell Growth and Expansion		RPMI 1640 (with 25 mM HEPES)	Thermo Fisher Scientific	22400089
			Iscove’s IMDM	Thermo Fisher Scientific	12440053
			L-glutamine	Thermo Fisher Scientific	25030081	2 mM
			Hyclone Fetal Bovine Serum (FBS)	Fisher Scientific	SH3007.13	10% (RMPI)
						20% (IMDM)
			Antibiotic/antimycotic	Thermo Fisher Scientific	15240062	0.01
			Insulin/Transferrin/Selenium (ITS)	Corning Life Science	354351	0.1% (IMDM)
	ChIP-Seq	Formaldehyde Solution	37% Formaldehyde	Sigma Aldrich	F8775	0.11
			5.0 M NaCl	Sigma Aldrich	S5150	0.1 M
			0.5 EDTA (pH 8.0)	Invitrogen	15575-038	1 mM
			1.0 M HEPES (pH 7.9)	Gibco	15630-080	50 mM
			Nuclease-free H2O	Ambion	AM9937
		Glycine Solution	Glycine (mw 75)	Sigma Aldrich	G7403	2.5 M
			Nuclease-free H2O	Ambion	AM9937
		Other Cell Fixation Reagents:	PMSF	Cell Signaling	8553S	100 mM
		Antibodies	N-Myc	Active Motif	#61185	6 μL
			c-Myc	Santa Cruz N262	#sc-764	20 μl
			H3K4me1	Active Motif	#39297	5 μl
			H3K4me3	Active Motif	#39159	3 μl
			H3K27Ac	Active Motif	#39133	4 μg
			HeK27me3	Millipore	#07-449	4 μg
			H3K4me1	Active Motif	#39297	5 μl
		FA Lysis Buffer	1.0 M HEPES (pH 7.5)	Gibco	15630-080	50 mM
			NaCl	Sigma	S5150	140 mM
			EDTA (pH 8.0)	Invitrogen	15575-038	1 mM
			Triton-X-100	Sigma	9002-93-1	0.001
			SDS	Invitrogen	15553-035	0.001
			Sodium deoxycholate	VWR	97062-028	0.001
			Protease Inhibitors	Thermo Scientific	88666
			DTT	Fisher	CAS 3483-12-3	1 mM
		ChIP Wash Buffer	Tris-HCl (pH 8.0)	Invitrogen	15568-025	20 mM
			NaCl	Sigma	S5150	150 mM
			EDTA (pH 8.0)	Invitrogen	15575-038	2 mM
			Triton-X-100	Sigma	9002-93-1	0.01
			SDS	Invitrogen	15553-035	0.001
			Sodium deoxycholate	VWR	97062-028	0.001
		Final Wash Buffer	Tris-HCl (pH 8.0)	Invitrogen	15568-025	20 mM
			NaCl	Sigma	S5150	500 mM
			EDTA (pH 8.0)	Invitrogen	15575-038	2 mM
			Triton-X-100	Sigma	9002-93-1	0.01
			SDS	Invitrogen	15553-035	0.001
			Tris-HCl (pH 8.0)	Invitrogen	15568-025	20 mM
		Other ChIP-Seq Reagents	NEB Ultra Kit	New England Biosciences	E7370S
			Protein A/G Beads	Thermo Scientific	26162
	ATAC-Seq	ATAC-Seq Lysis Buffer	Tris-HCl (pH 7.4)	Invitrogen	15567027	10 mM
			NaCl	Sigma	S5150	10 mM
			MgCl­2	Fisher	7791-18-6	3 mM
			lgepal CA-630, molecular biology grade	Sigma	I8896	0.001
		Other ATAC-Seq Reagents	1X Phosphate Buffered Saline (PBS)	Gibco	14190-136	10 mM
			TDB	Illumina	FC-121-1030 (2X reaction buffer from Nextera Kit)	2X
			TDE1	Illumina	FC-121-30 (Nextera Tn5 Transposase from Nextera Kit)
			Nuclease-free H2O	Ambion	AM9937
			NEBNext High-Fidelity 2X PCR Master Mix	NEB	M0541
			10,000X SYBR Green	Invitrogen	S-7563	9X
			MinElute PCR Purification Kit	Qiagen	28104
			AMPure XP Beads	Beckman Coulter	A63880
			SPRI Beads	Beckman Coulter	B23317
