## Supplementary material for "Epigenomic profiling of neuroblastoma cell lines": OnlineTable4

### Sheet: Sheet2
ONLINE TABLE X: ChIP-seq QC Metrics
	ChIP-seq samples	Total number of mapped reads	NSC	RSC	Quality Tag	FRiP
	COGN415-H3K27Ac	47176895	1.19842	1.27276	1	0.474845
	COGN415-H3K27me3	36536236	1.07153	1.15863	1	0.49757
	COGN415-H3K4me1	46916556	1.07441	1.23469	1	0.495989
	COGN415-H3K4me3	35108977	1.73717	1.16527	1	0.665681
	KELLY-H3K27Ac	40396065	1.14986	1.25187	1	0.535178
	KELLY-H3K27me3	40796047	1.06121	0.928446	0	0.527917
	KELLY-H3K4me1	40245244	1.09832	1.20442	1	0.6152
	KELLY-H3K4me3	39466119	1.5914	1.19016	1	0.654777
	LAN5-H3K27Ac	43885147	1.20324	1.20255	1	0.519087
	LAN5-H3K27me3	34543494	1.07524	0.97775	0	0.497408
	LAN5-H3K4me1	56164251	1.07786	1.15542	1	0.529717
	LAN5-H3K4me3	31858899	1.76465	1.1769	1	0.619316
	NB1643-H3K27Ac	41742217	1.29653	1.20071	1	0.52952
	NB1643-H3K27me3	23005654	1.03961	0.595513	0	0.360867
	NB1643-H3K4me1	50897016	1.1221	1.18303	1	0.567832
	NB1643-H3K4me3	37634501	1.53269	1.2059	1	0.568343
	NB69-H3K27Ac	53900803	1.16715	1.18606	1	0.38709
	NB69-H3K27me3	34409193	1.10708	0.980233	0	0.322941
	NB69-H3K4me1	42335848	1.12322	1.15993	1	0.568245
	NB69-H3K4me3	27850317	2.25014	1.15078	1	0.707439
	NBLS-H3K27Ac	50890146	1.17917	1.21507	1	0.505567
	NBLS-H3K27me3	35015208	1.09364	1.03018	1	0.489031
	NBLS-H3K4me1	46236749	1.10292	1.16914	1	0.570663
	NBLS-H3K4me3	50235082	1.55383	1.10101	1	0.559603
	NGP-H3K27Ac	38313036	1.36173	1.19896	1	0.568805
	NGP-H3K27me3	37472545	1.07765	1.0578	1	0.536769
	NGP-H3K4me1	48180227	1.10306	1.18653	1	0.565611
	NGP-H3K4me3	36776488	1.56007	1.19064	1	0.604321
	SKNAS-H3K27Ac	44588659	1.19381	1.18569	1	0.51158
	SKNAS-H3K27me3	35294269	1.09731	1.05404	1	0.509914
	SKNAS-H3K4me1	44751199	1.08017	1.21705	1	0.529041
	SKNAS-H3K4me3	37205051	1.59864	1.15211	1	0.552572
	SKNBE2C-H3K27Ac	41843000	1.32141	1.25043	1	0.519484
	SKNBE2C-H3K27me3	38128223	1.05271	1.08853	1	0.372794
	SKNBE2C-H3K4me1	40497385	1.08546	1.21996	1	0.43465
	SKNBE2C-H3K4me3	35566334	1.62438	1.19235	1	0.555207
	SKNFI-H3K27Ac	29596790	1.25663	1.24649	1	0.51058
	SKNFI-H3K27me3	43286296	1.05057	0.964635	0	0.404905
	SKNFI-H3K4me1	47444355	1.08719	1.18915	1	0.431344
	SKNFI-H3K4me3	33682220	1.89217	1.17654	1	0.596417
	SKNSH-H3K27Ac	1483696	1.78456	1.83172	2	0.298579
	COGN415-NMYC-20171205	29461253	1.14755	1.3176	1	0.335752
	KELLY-CMYC-20171205	19638904	1.09223	1.28662	1	0.112855
	KELLY-MYCN-20150914	22082714	1.50443	1.18675	1	0.439206
	LAN5-NMYC-20171205	29364683	1.24247	1.27393	1	0.460691
	NB1643-NMYC-20171205	22694640	1.23867	1.32925	1	0.440359
	NB69-CMYC-20171205	28528819	1.1174	1.23386	1	0.13737
	NB69-NMYC-20171205	18647527	1.04994	0.852352	0	0.00779776
	SKNAS-CMYC-20171205	27536490	1.17935	1.25042	1	0.183257
	SKNSH-CMYC-20171205	8773023	1.3317	1.19801	1	0.157383
