## Supplementary material for "Epigenomic profiling of neuroblastoma cell lines": OnlineTable5

### Sheet: Sheet1
ADRN SE	Cell Lines using ROSE	Cell Lines using LILY	Cell Lines using Both
ASCL1	COG-N-415, SK-N-FI	COG-N-415, LA-N-5, NB-1643, SK-N-BE(2)C, SK-N-FI	COG-N-415, LA-N-5, NB-1643, SK-N-BE(2)C, SK-N-FI
DACH1		SK-N-AS, SK-N-FI	SK-N-AS, SK-N-FI
EYA1
GATA2
GATA3	COG-N-415, KELLY, NB-69, NB-1643, NB-LS, NGP, SK-N-AS, SK-N-BE(2)C, SK-N-FI	COG-N-415, KELLY, LA-N-5, NB-69, NB-1643, NB-LS, NGP, SK-N-AS, SK-N-BE(2)C, SK-N-FI, SK-N-SH	COG-N-415, KELLY, LA-N-5, NB-69, NB-1643, NB-LS, NGP, SK-N-AS, SK-N-BE(2)C, SK-N-FI
HAND1	COG-N-415, KELLY, LA-N-5, NB-69, NB-1643, NB-LS, NGP, SK-N-AS, SK-N-BE(2)C, SK-N-FI	COG-N-415, KELLY, LA-N-5, NB-69, NB-1643, NB-LS, NGP, SK-N-AS, SK-N-BE(2)C, SK-N-FI	COG-N-415, KELLY, LA-N-5, NB-69, NB-1643, NB-LS, NGP, SK-N-AS, SK-N-BE(2)C, SK-N-FI
HEY1
ISL1	SK-N-FI		SK-N-FI
KLF13	COG-N-415, KELLY, LA-N-5, NB-69, NB-1643, NB-LS, NGP, SK-N-AS, SK-N-BE(2)C, SK-N-FI	COG-N-415, KELLY, LA-N-5, NB-69, NB-1643, NB-LS, NGP, SK-N-AS, SK-N-BE(2)C, SK-N-FI	COG-N-415, KELLY, LA-N-5, NB-69, NB-1643, NB-LS, NGP, SK-N-AS, SK-N-BE(2)C, SK-N-FI
KLF7	NB-69, SK-N-AS, SK-N-BE(2)C	COG-N-415, LA-N-5, NB-69, NB-1643, NGP, SK-N-AS, SK-N-BE(2)C	COG-N-415, LA-N-5, NB-69, NB-1643, NGP, SK-N-AS, SK-N-BE(2)C
PBX3		SK-N-FI	SK-N-FI
PHOX2A	COG-N-415, KELLY, LA-N-5, NB-69, NB-1643, NB-LS, NGP, SK-N-BE(2)C, SK-N-FI	COG-N-415, KELLY, LA-N-5, NB-69, NB-1643, NB-LS, SK-N-BE(2)C, SK-N-FI, SK-N-SH	COG-N-415, KELLY, LA-N-5, NB-69, NB-1643, NB-LS, NGP, SK-N-BE(2)C, SK-N-FI
PHOX2B	COG-N-415, KELLY, LA-N-5, NB-LS, SK-N-AS, SK-N-FI	COG-N-415, KELLY, LA-N-5, NB-1643, NB-LS, NGP, SK-N-BE(2)C, SK-N-FI	COG-N-415, KELLY, LA-N-5, NB-69, NB-1643, NB-LS, NGP, SK-N-AS, SK-N-BE(2)C, SK-N-FI
SATB1		COG-N-415, LA-N-5	COG-N-415, LA-N-5
SIX3	NGP, SK-N-BE(2)C		NGP, SK-N-BE(2)C
SOX11	NGP	LA-N-5	LA-N-5, NGP
TFAP2B	COG-N-415, KELLY, LA-N-5, NB-69, NB-LS, SK-N-FI	COG-N-415, KELLY, LA-N-5, NB-69, NB-1643, NB-LS, SK-N-BE(2)C, SK-N-FI	COG-N-415, KELLY, LA-N-5, NB-69, NB-1643, NB-LS, SK-N-BE(2)C, SK-N-FI
ZNF536	LA-N-5, NB-69, NB-1643, NGP	LA-N-5, NB-69, NB-1643, NGP	LA-N-5, NB-69, NB-1643, NGP
MES SE	Cell Lines using ROSE	Cell Lines using LILY	Cell Lines using Both
AEBP1		SK-N-SH	SK-N-SH
CBFB
CREG1
DCAF6
EGR3
ELK4
ID1
IFI16
MAML2
MEOX1
MEOX2
NOTCH2
PRRX1	SK-N-SH	SK-N-SH	SK-N-SH
SIX1	SK-N-SH	SK-N-SH	SK-N-SH
SIX4
SMAD3	LA-N-5, SK-N-AS, SK-N-SH	LA-N-5, SK-N-AS, SK-N-SH	LA-N-5, SK-N-AS, SK-N-SH
SOX9
WWTR1
ZFP36L1
ZNF217	KELLY, SK-N-AS, SK-N-FI, SK-N-SH		KELLY, SK-N-AS, SK-N-FI, SK-N-SH
